# Control of grain dimensions via ALLENE OXIDE CYCLASE

**DOI:** 10.64898/2026.01.15.699649

**Authors:** Jian Luo, Linsan Liu, Xiujuan Yang, Emily Lyon, Jonathan Griffin, Jennifer Shoesmith, Wenhao Wu, Ruth Hamilton, Mirjam Nuter, Mikah Katay-Fodor, Matthew Tucker, Sarah M McKim

## Abstract

Cereal grain is a global food staple. Grain formation starts with fertilization of the embryo sac which generates filial tissues, such as the embryo and endosperm, that grow embedded in the maternal ovule and surrounding ovary wall. Maternal tissues provide nutrition and protection but are progressively reduced and degraded, such that filial tissues dominate the mature grain. While we know some enzymatic players, regulation of this process in temperate cereals like wheat and barley, remains less understood. However, previous work suggested a role for the phytohormone Jasmonate (JA). To learn more, we edited the barley *ALLENE OXIDASE CYCLASE* (*HvAOC*) gene encoding a JA biosynthetic enzyme. Defective *HvAOC* alleles caused enhanced vegetative growth, faster flowering and larger, heavier grain - phenotypes rescued by MeJA treatment. HvAOC control of final grain parameters is parentally-derived, consistent with enriched *HvAOC* expression in maternal compared to filial tissues. Defective HvAOC function enlarged maternal tissues involved in nutrient transfer, correlating with larger endosperm and higher expression of genes linked to sucrose transport. This work provides the first genetic dissection of JA in barley and highlights a key role for HvAOC in the coordination between growth and death of maternal tissues with grain size and weight.
