## Supplementary material for "Control of grain dimensions via ALLENE OXIDE CYCLASE": Table S8

### Sheet:  DAP7
Values represent median-normalized average UMI counts
Gene name	Gene ID	Pericarp 1 Average	Pericarip 2 Average	Pericarp 3 Average	Seed coat Average	Flank VB Average	Vascular bundles Average	Nucellar projection Average	Transfer cells Average	Aleurone Average	Starchy endosperm Average
LOX	HORVU.MOREX.r3.5HG0509200	10.084	10.9531	6.60027	2.12279	3.0342	1.72939	0.495908	0.0964016	0.564344	0.154171
LOX	HORVU.MOREX.r3.4HG0335790	3.13453	2.16688	0.400016	0.269847	0.541187	2.18717	0.517469	0.0180753	0.155399	0.0547058
LOX	HORVU.MOREX.r3.6HG0573420	0.413078	0.207783	0.600025	1.12436	0.860576	0.254322	0.17249	0.0542259	0.466197	0.0721122
LOX	HORVU.MOREX.r3.5HG0509210	0.631766	0.385883	0.0750031	0.0719591	0.00887192	0	0.0215612	0	0	0.0099465
LOX	HORVU.MOREX.r3.4HG0404940	0.153892	0.148416	0.100004	0.0449745	0.133079	0.305186	0.0431224	0	0	0.00248663
LOX	HORVU.MOREX.r3.2HG0171680	0.072896	0.0593666	0	0.0359796	0.0798473	0.0508644	0.258735	0.132552	0.0245367	0.00745988
LOX	HORVU.MOREX.r3.1HG0056730	0	0.0296833	0	0.00899489	0.0709754	1.16988	0.107806	0	0	0
LOX	HORVU.MOREX.r3.2HG0172790	0.607467	0.623349	0.550023	0.350801	0.825088	0.356051	0.603714	1.84368	0.400766	0.432673
LOX	HORVU.MOREX.r3.6HG0614350	2.34887	2.3153	1.47506	0.737581	0.949295	0.864695	0.452786	0.31933	0.474376	0.547058
LOX	HORVU.MOREX.r3.4HG0335800	1.69281	1.36543	0.800033	0.854515	0.967039	0.915559	1.01338	0.247029	0.768817	0.542084
LOX	HORVU.MOREX.r3.2HG0206860	0.0242987	0.0593666	0	0.00899489	0.0177438	0	0	0	0.0163578	0
LOX	HORVU.MOREX.r3.2HG0122470	0.105294	0.148416	0.175007	0.0719591	0.141951	0.101729	0.107806	0.0482008	0.106326	0.129305
LOX	HORVU.MOREX.r3.5HG0437520	0	0	0	0	0	0	0	0	0	0.00248663
LOX	HORVU.MOREX.r3.5HG0490920	0.00809956	0	0	0.00899489	0.00887192	0	0	0	0	0
LOX	HORVU.MOREX.r3.7HG0679840	0	0	0	0	0.0177438	0	0.0215612	0	0	0
LOX	HORVU.MOREX.r3.7HG0675420	0.105294	0.207783	0.200008	0.0899489	0.195182	0.0508644	0.0646837	0.0120502	0.0490734	0.0820587
AOS	HORVU.MOREX.r3.4HG0394980	6.94132	4.45249	3.20013	1.96988	2.0849	1.11902	0.388102	0.0903765	0.359872	0.141738
AOS	HORVU.MOREX.r3.5HG0513120	0.469775	0.445249	0.175007	0.0989438	0.168566	1.06815	0.366541	0.0120502	0.0327156	0.0149198
AOS	HORVU.MOREX.r3.6HG0542940	0.072896	0.0593666	0.0500021	0.179898	0.0532315	0	0	0.0482008	0.122683	0.171577
AOS	HORVU.MOREX.r3.6HG0579680	0.0404978	0.0296833	0.0500021	0.0539694	0.0177438	0	0	0.0120502	0.0081789	0.00248663
AOS	HORVU.MOREX.r3.4HG0394970	0.0161991	0.0296833	0	0.0179898	0.0354877	0.0508644	0	0	0.0163578	0.00497325
AOC	HORVU.MOREX.r3.6HG0619890	1.02054	0.593666	0.825034	0.746576	0.656522	1.01729	1.37992	0.228954	0.580702	0.186497
ACX	HORVU.MOREX.r3.7HG0674860	0.73706	0.3562	0.325013	0.332811	0.177438	0.254322	0.280296	0.060251	0.212651	0.0447593
ACX	HORVU.MOREX.r3.1HG0025620	1.25543	1.33575	2.05008	0.728586	0.931551	1.27161	0.71152	0.343431	0.400766	0.288449
ACX	HORVU.MOREX.r3.7HG0713160	0.55077	0.385883	0.500021	0.521704	0.248414	0.305186	0.215612	0.0662761	0.302619	0.114385
ACX	HORVU.MOREX.r3.7HG0658050	0.0971947	0.118733	0.350014	0.143918	0.0532315	0	0	0.0241004	0.0081789	0.0099465
ACX	HORVU.MOREX.r3.5HG0499930	0	0	0	0	0.00887192	0	0	0	0	0.00745988
ACX	HORVU.MOREX.r3.7HG0634850	0.485974	0.563983	0.200008	0.305826	0.283901	0.305186	0.452786	0.144602	0.212651	0.343154
ACX	HORVU.MOREX.r3.2HG0125260	0	0.0296833	0	0	0	0	0	0	0	0.00248663
ACX	HORVU.MOREX.r3.1HG0030250	0	0.0296833	0	0.00899489	0	0	0.0215612	0.0120502	0.0081789	0.00497325
MFP	HORVU.MOREX.r3.3HG0294830	0.510272	0.26715	0.375015	0.296831	0.301645	0.508644	0.258735	0.0662761	0.106326	0.0522191
MFP	HORVU.MOREX.r3.3HG0231090	0.526471	0.623349	0.600025	0.638637	0.248414	0.508644	0.194051	0.325355	0.539807	0.591817
MFP	HORVU.MOREX.r3.5HG0493960	0	0	0	0	0	0	0	0	0.0081789	0.00745988
MFP	HORVU.MOREX.r3.1HG0023680	0.0242987	0	0	0.00899489	0.00887192	0	0.0215612	0.0120502	0	0.00248663
MFP	HORVU.MOREX.r3.6HG0563110	1.53082	1.57321	1.47506	0.953459	0.931551	1.22075	1.14274	0.584435	0.834248	0.887725
MFP	HORVU.MOREX.r3.2HG0163390	0.0485974	0.0593666	0	0	0.0709754	0.0508644	0.0646837	0.0241004	0.0245367	0.0248663
MFP	HORVU.MOREX.r3.6HG0559760	0	0	0	0.00899489	0	0	0.0215612	0.0241004	0	0.00745988
KAT	HORVU.MOREX.r3.1HG0056690	0	0	0	0	0	0	0	0	0	0.0099465
KAT	HORVU.MOREX.r3.1HG0040000	1.15824	1.36543	1.15005	0.773561	0.621034	1.27161	0.646837	0.500083	0.74428	0.566951
KAT	HORVU.MOREX.r3.3HG0219040	0.494073	0.296833	0.375015	0.413765	0.425852	0.661237	0.474347	0.325355	0.237188	0.293422
KAT	HORVU.MOREX.r3.5HG0470030	2.21928	1.6029	1.40006	1.64607	1.24207	0.966423	1.61709	1.03632	1.61942	1.26818
KAT	HORVU.MOREX.r3.6HG0629790	3.15073	3.35421	6.05025	2.69847	2.56398	2.95013	2.37173	3.62108	2.60089	3.17791
OPR	HORVU.MOREX.r3.7HG0726360	0.485974	0.148416	0.25001	0.260852	0.434724	1.11902	0.689959	0.132552	0.286261	0.0770854
OPR	HORVU.MOREX.r3.7HG0747600	0.121493	0.0296833	0.375015	0.170903	0.0177438	0	0.0215612	0	0.0081789	0.00497325
OPR	HORVU.MOREX.r3.2HG0170590	0.145792	0.207783	0.225009	0.260852	0.674266	0.101729	0.388102	1.06042	0.605239	0.251149
OPR	HORVU.MOREX.r3.2HG0099170	0.0485974	0.148416	0	0.0719591	0.0443596	0.0508644	0.0431224	0	0.0081789	0.00745988
OPR	HORVU.MOREX.r3.2HG0170580	0.170091	0.26715	0.150006	0.179898	0.0709754	0.0508644	0.150929	0.0241004	0.171757	0.0671389
OPR	HORVU.MOREX.r3.4HG0413740	0	0	0.100004	0.0449745	0.00887192	0	0	0	0.0081789	0.00248663
OPR	HORVU.MOREX.r3.4HG0331730	0.55887	0.563983	0.425017	0.548689	0.567803	0.559508	0.905571	0.30728	0.539807	0.40532
OPR	HORVU.MOREX.r3.7HG0664250	0.00809956	0	0	0	0	0	0	0	0	0
COI1	HORVU.MOREX.r3.3HG0301480	0.882852	0.682716	0.450018	0.170903	0.23067	0.203458	0.431224	0.0421757	0.0572523	0.0248663
COI1	HORVU.MOREX.r3.1HG0074250	0.413078	0.3562	0.225009	0.305826	0.310517	1.06815	0.776204	0.0482008	0.212651	0.179037
COI1	HORVU.MOREX.r3.4HG0389550	0.242987	0.0890499	0.0500021	0.197888	0.239542	0.203458	0.129367	0.102427	0.130862	0.139251
JAZ	HORVU.MOREX.r3.2HG0203510	1.19873	1.15765	1.17505	1.69104	1.31304	2.2889	3.40667	0.801338	0.989647	0.460026
JAZ	HORVU.MOREX.r3.5HG0479120	1.56322	1.39511	1.30005	0.935469	1.42838	2.33976	1.12118	0.30728	0.474376	0.335695
JAZ	HORVU.MOREX.r3.7HG0669330	0.105294	0.0593666	0.025001	0.0539694	0.0798473	0.203458	0	0.0120502	0	0
JAZ	HORVU.MOREX.r3.4HG0405240	0.129593	0.207783	0.150006	0.242862	0.115335	0.203458	0.0646837	0.0060251	0.0245367	0.019893
JAZ	HORVU.MOREX.r3.7HG0669300	0.153892	0.118733	0	0.080954	0.0975911	0.45778	0.0215612	0.0120502	0	0.0099465
JAZ	HORVU.MOREX.r3.4HG0405230	0.0242987	0	0	0.0269847	0.00887192	0	0	0.0241004	0.0327156	0.0671389
JAZ	HORVU.MOREX.r3.5HG0480600	0.113394	0.0890499	0	0.134923	0.0266158	0.305186	0.0646837	0	0.0163578	0.0124331
JAZ	HORVU.MOREX.r3.7HG0669320	0.0647965	0	0	0.0269847	0.0266158	0.101729	0.0215612	0	0	0.00248663
JAZ	HORVU.MOREX.r3.7HG0669360	0.00809956	0.0593666	0	0	0.00887192	0.101729	0	0	0	0
JAZ	HORVU.MOREX.r3.7HG0669290	0.00809956	0.0890499	0	0	0.00887192	0	0	0	0.0081789	0
JAZ	HORVU.MOREX.r3.2HG0163880	0.00809956	0	0	0	0.00887192	0	0	0	0	0
JAZ	HORVU.MOREX.r3.7HG0669350	0.00809956	0	0	0.00899489	0	0.0508644	0	0	0	0
TPL	HORVU.MOREX.r3.2HG0152410	0.105294	0.0296833	0.025001	0.0269847	0.0532315	0.152593	0.0646837	0.0421757	0.0981468	0.0273529
TPL	HORVU.MOREX.r3.4HG0391150	2.07349	2.76055	1.90008	2.16777	2.04941	1.88198	2.06988	1.97021	2.71539	2.88449
TPL	HORVU.MOREX.r3.3HG0314570	0.0890952	0.0890499	0.200008	0.116934	0.106463	0.203458	0.17249	0.0421757	0.130862	0.0621656
TPL	HORVU.MOREX.r3.7HG0695720	0.74516	0.653033	0.550023	0.82753	0.780729	0.966423	0.927133	0.578409	0.924216	0.98719
TPL	HORVU.MOREX.r3.5HG0444240	0.00809956	0	0.025001	0	0	0	0	0	0.0081789	0.00745988
TPL	HORVU.MOREX.r3.6HG0540670	0.36448	0.296833	0.525022	0.395775	0.310517	0.356051	0.301857	0.259079	0.286261	0.355588
TPL	HORVU.MOREX.r3.3HG0253400	1.01245	1.72163	1.00004	1.4032	1.41064	1.4242	1.31523	1.42795	1.43131	1.42732
NINJA	HORVU.MOREX.r3.4HG0396670	0.161991	0.207783	0.350014	0.0989438	0.141951	0.45778	0.280296	0.108452	0.0408945	0.0522191
NINJA	HORVU.MOREX.r3.4HG0396620	0.234887	0.1781	0.200008	0.287837	0.408108	0.101729	0.258735	1.47012	0.760638	1.01703
NINJA	HORVU.MOREX.r3.2HG0126880	0.259186	0.296833	0.200008	0.233867	0.408108	0.45778	0.409663	0.0662761	0.14722	0.141738
NINJA	HORVU.MOREX.r3.1HG0086350	0.445476	0.712399	0.600025	0.44075	0.41698	0.45778	0.474347	0.60251	0.36805	0.455053
MYC	HORVU.MOREX.r3.1HG0070540	0.00809956	0	0	0	0.00887192	0	0	0.0120502	0	0.0223796
MYC	HORVU.MOREX.r3.4HG0407980	0.105294	0.118733	0.100004	0.107939	0.0532315	0	0.0646837	0.0542259	0.0572523	0.0920052
MYB	HORVU.MOREX.r3.1HG0074280	0.575069	0.445249	0.72503	0.350801	0.408108	0.203458	0.797765	0.174728	0.114505	0.0298395
MYB	HORVU.MOREX.r3.4HG0405580	0.145792	0.0890499	0.0750031	0.161908	0.159695	0.0508644	0	0.463933	0.302619	0.83302
MYB	HORVU.MOREX.r3.3HG0330150	0.072896	0.0296833	0.150006	0.143918	0.585547	0.152593	0.495908	0.0180753	0.0245367	0.00497325
MYB	HORVU.MOREX.r3.5HG0442330	0.0809956	0.0593666	0.100004	0.0539694	0.470212	1.93285	1.12118	0.0301255	0.0327156	0.0124331
MYB	HORVU.MOREX.r3.2HG0181840	0.680363	0.445249	0.550023	0.40477	0.532315	1.32247	0.517469	0.168703	0.0899679	0.0696255
MYB	HORVU.MOREX.r3.3HG0236690	0.0404978	0.0593666	0.0500021	0.0179898	0.354877	0.45778	0.625276	0.0241004	0.0163578	0.00248663
MYB	HORVU.MOREX.r3.5HG0500520	0.0485974	0.0593666	0.025001	0.152913	0.141951	0.203458	0.560592	0.0482008	0.0981468	0.019893
MYB	HORVU.MOREX.r3.3HG0284070	0.0890952	0.0890499	0.125005	0.314821	0.106463	0.0508644	0.366541	0.0301255	0.130862	0.019893
MYB	HORVU.MOREX.r3.3HG0298680	0.153892	0.148416	0.125005	0.107939	0.115335	0	0.0862449	0	0.0163578	0.00497325
MYB	HORVU.MOREX.r3.3HG0228140	0.315883	0.326516	0.500021	0.224872	0.390364	1.52593	0.560592	0.0843514	0.081789	0.0870319
MYB	HORVU.MOREX.r3.3HG0316260	0.0809956	0	0.0750031	0.170903	0.141951	0.152593	0.797765	0.0421757	0.179936	0.0348128
MYB	HORVU.MOREX.r3.1HG0009050	0.0242987	0.0593666	0	0.0179898	0.115335	1.27161	0.409663	0.0120502	0.0081789	0.00745988
MYB	HORVU.MOREX.r3.1HG0018590	0.0485974	0.0890499	0.0500021	0.116934	0.177438	0.508644	0.215612	0.0060251	0.081789	0.0149198
MYB	HORVU.MOREX.r3.3HG0301430	0.153892	0.0593666	0.0500021	0.080954	0.195182	0.508644	0.17249	0.0120502	0.0327156	0.0223796
MYB	HORVU.MOREX.r3.3HG0236520	0.145792	0.207783	0.225009	0.0449745	0.0266158	0.0508644	0.0215612	0	0.0081789	0.00497325
MYB	HORVU.MOREX.r3.1HG0057970	0.210589	0.1781	0.125005	0.233867	0.159695	0.508644	0.258735	0.120502	0.122683	0.0671389
MYB	HORVU.MOREX.r3.5HG0441760	0.137693	0.237466	0.225009	0.45874	0.337133	0.305186	0.107806	0.0241004	0.106326	0.0770854
MYB	HORVU.MOREX.r3.7HG0656270	0.0323982	0	0.0750031	0.0269847	0.0354877	0	0.0215612	0.0783263	0.0736101	0.129305
MYB	HORVU.MOREX.r3.1HG0054480	0	0	0	0	0.0177438	0	0	0	0.0081789	0.0348128
MYB	HORVU.MOREX.r3.7HG0711530	0.0323982	0.0593666	0.125005	0.0449745	0.0975911	0	0.0646837	0	0.0490734	0.00497325
MYB	HORVU.MOREX.r3.5HG0484320	0.0890952	0.0593666	0	0.0179898	0.00887192	0	0	0.0301255	0.0081789	0
MYB	HORVU.MOREX.r3.3HG0282680	0.0161991	0	0	0.00899489	0.0443596	0.0508644	0.17249	0.0301255	0.0327156	0.00248663
MYB	HORVU.MOREX.r3.1HG0075320	0.00809956	0.0296833	0	0.0359796	0.0532315	0.0508644	0.129367	0	0.0081789	0
MYB	HORVU.MOREX.r3.7HG0726850	0.0323982	0	0.0500021	0.0719591	0.0798473	0.0508644	0	0	0.0163578	0.00248663
MYB	HORVU.MOREX.r3.4HG0347760	0.0161991	0	0	0	0.0621034	0.0508644	0.194051	0.0060251	0.0245367	0.00248663
MYB	HORVU.MOREX.r3.1HG0084760	0	0	0	0	0.0443596	0	0.323418	0	0	0.00248663
MYB	HORVU.MOREX.r3.1HG0053520	0.388779	0.534299	0.350014	0.260852	0.283901	1.06815	0.668398	0.31933	0.327156	0.22131
MYB	HORVU.MOREX.r3.2HG0121480	0.0485974	0.0593666	0	0.0539694	0.0443596	0.101729	0.17249	0.0060251	0.0081789	0.00497325
MYB	HORVU.MOREX.r3.3HG0280840	0.0161991	0	0	0	0.0266158	0	0.280296	0	0	0.00248663
MYB	HORVU.MOREX.r3.1HG0079750	0.0566969	0.0296833	0.0500021	0.0179898	0.00887192	0	0	0.0060251	0	0
MYB	HORVU.MOREX.r3.3HG0256690	0.0809956	0.148416	0.100004	0.0899489	0.266158	0.0508644	0.0862449	0.813388	0.310798	0.188984
MYB	HORVU.MOREX.r3.3HG0268620	0.607467	0.385883	0.450018	0.467734	0.363749	0.81383	0.603714	0.0964016	0.302619	0.248663
MYB	HORVU.MOREX.r3.1HG0079760	0	0.0296833	0.0750031	0.0539694	0.0177438	0.0508644	0.0215612	0	0.0081789	0.00248663
MYB	HORVU.MOREX.r3.7HG0701420	0.0647965	0.0296833	0.150006	0.080954	0.0798473	0	0.150929	0.102427	0.163578	0.159144
MYB	HORVU.MOREX.r3.5HG0494820	0.105294	0.118733	0.0500021	0.0719591	0.0621034	0.152593	0.107806	0.0723012	0.196294	0.161631
MYB	HORVU.MOREX.r3.6HG0575580	0.0890952	0.118733	0.0500021	0.0359796	0.0443596	0.101729	0.0431224	0.0060251	0	0.0149198
MYB	HORVU.MOREX.r3.4HG0383040	0.0809956	0.0593666	0.025001	0.0269847	0.00887192	0	0	0	0.0327156	0.00745988
MYB	HORVU.MOREX.r3.7HG0746530	0.121493	0.0296833	0.025001	0.0359796	0.0177438	0	0.0431224	0.0964016	0.0081789	0.0273529
MYB	HORVU.MOREX.r3.2HG0185070	0.145792	0.237466	0.300012	0.0629643	0.0798473	0.101729	0	0.0482008	0.0408945	0.0522191
MYB	HORVU.MOREX.r3.6HG0606010	0	0	0	0	0	0.152593	0.0431224	0.0060251	0	0
MYB	HORVU.MOREX.r3.1HG0069670	0.145792	0.26715	0.400016	0.269847	0.301645	0.305186	0.452786	0.108452	0.261725	0.174064
MYB	HORVU.MOREX.r3.5HG0443240	0.00809956	0	0	0	0.0266158	0	0.0215612	0	0	0
MYB	HORVU.MOREX.r3.2HG0122400	0.37258	0.326516	0.125005	0.224872	0.177438	0.152593	0.0646837	0.0482008	0.343514	0.159144
MYB	HORVU.MOREX.r3.1HG0069820	0.0809956	0.0296833	0.275011	0.0719591	0.0709754	0.305186	0.17249	0.0482008	0.139041	0.0721122
MYB	HORVU.MOREX.r3.4HG0353430	0.0647965	0	0.025001	0	0	0	0	0	0	0.00248663
MYB	HORVU.MOREX.r3.3HG0283970	0.0647965	0.0890499	0.125005	0.0359796	0.0532315	0.203458	0.0215612	0.0361506	0	0.0671389
MYB	HORVU.MOREX.r3.7HG0670160	0.0161991	0	0	0	0.0266158	0	0	0	0.0245367	0.00248663
MYB	HORVU.MOREX.r3.3HG0283250	0	0	0	0	0	0	0	0	0	0.00248663
MYB	HORVU.MOREX.r3.3HG0296070	0.161991	0.148416	0.375015	0.0899489	0.115335	0	0.107806	0.150627	0.0081789	0.0969784
MYB	HORVU.MOREX.r3.7HG0746520	0.0323982	0.0296833	0.0500021	0.0179898	0	0	0	0.0060251	0	0.00497325
MYB	HORVU.MOREX.r3.2HG0180530	0	0	0	0	0	0.101729	0	0	0	0
MYB	HORVU.MOREX.r3.3HG0300210	0.0323982	0.0296833	0.025001	0.0179898	0.0266158	0	0	0.0301255	0.0081789	0.0149198
MYB	HORVU.MOREX.r3.4HG0346020	0	0	0	0.00899489	0.00887192	0	0	0	0	0
MYB	HORVU.MOREX.r3.5HG0428450	0.510272	0.504616	0.650027	0.530699	0.505699	0.610373	0.517469	0.578409	0.433482	0.571924
MYB	HORVU.MOREX.r3.3HG0301880	0.0242987	0.0296833	0.025001	0.0179898	0.0354877	0	0.0215612	0.0301255	0.0163578	0.0298395
MYB	HORVU.MOREX.r3.3HG0264850	0	0.0296833	0	0	0	0	0	0	0.0081789	0.00497325
MYB	HORVU.MOREX.r3.6HG0584060	0.121493	0.0593666	0.125005	0.143918	0.0709754	0.152593	0.129367	0.0421757	0.081789	0.079572
MYB	HORVU.MOREX.r3.3HG0301540	0.234887	0.207783	0.300012	0.152913	0.257286	0.254322	0.258735	0.192803	0.327156	0.21385
MYB	HORVU.MOREX.r3.2HG0197540	0.00809956	0	0	0	0.0266158	0	0	0	0	0.00248663
MYB	HORVU.MOREX.r3.1HG0043220	0	0	0	0	0	0	0	0.0241004	0.0081789	0.00745988
MYB	HORVU.MOREX.r3.1HG0074910	0	0	0	0	0.00887192	0	0.0215612	0.0060251	0	0.00497325
MYB	HORVU.MOREX.r3.2HG0184080	0	0	0	0	0	0	0	0	0.0081789	0
MYB	HORVU.MOREX.r3.2HG0184130	0	0	0	0	0	0	0	0.0060251	0	0
MYB	HORVU.MOREX.r3.2HG0184160	0	0.0593666	0	0	0	0	0	0	0	0
MYB	HORVU.MOREX.r3.3HG0234110	0.00809956	0	0	0	0	0	0	0	0	0
MYB	HORVU.MOREX.r3.3HG0274520	0	0	0	0	0	0.0508644	0	0	0	0
MYB	HORVU.MOREX.r3.3HG0309080	0.00809956	0.0296833	0	0	0	0	0	0	0	0
MYB	HORVU.MOREX.r3.3HG0311940	0	0.0296833	0	0	0	0	0	0	0	0
MYB	HORVU.MOREX.r3.4HG0359060	0.00809956	0	0	0	0	0	0	0	0	0
MYB	HORVU.MOREX.r3.5HG0455320	0	0.0296833	0	0	0	0	0	0.0060251	0	0.00248663
MYB	HORVU.MOREX.r3.5HG0508400	0	0	0.025001	0	0	0	0	0.0060251	0	0
MYB	HORVU.MOREX.r3.5HG0513490	0	0	0	0.00899489	0	0	0	0	0	0
MYB	HORVU.MOREX.r3.6HG0598590	0.0323982	0	0.0750031	0.0269847	0.0532315	0.152593	0.0431224	0.060251	0.0327156	0.0422726
MYB	HORVU.MOREX.r3.7HG0687560	0.00809956	0	0	0	0	0	0	0	0	0.00248663
MYB	HORVU.MOREX.r3.7HG0719850	0	0	0.025001	0.00899489	0	0	0	0	0	0.00248663
WRKY	HORVU.MOREX.r3.2HG0128680	0.890952	0.445249	0.750031	0.350801	0.239542	0.152593	0.107806	0.060251	0.196294	0.0721122
WRKY	HORVU.MOREX.r3.5HG0509460	0.210589	0.118733	0.125005	0.296831	0.195182	0.254322	0.17249	0.668786	0.286261	0.765881
WRKY	HORVU.MOREX.r3.5HG0489860	0.202489	0.1781	0.225009	0.161908	0.124207	0.152593	0.17249	0.241004	0.343514	0.519705
WRKY	HORVU.MOREX.r3.2HG0192860	0.291584	0.296833	0.150006	0.134923	0.168566	0.254322	0.301857	0.259079	0.139041	0.059679
WRKY	HORVU.MOREX.r3.3HG0304380	0.202489	0.237466	0	0.0179898	0.0177438	0	0.0215612	0.0060251	0.0163578	0
WRKY	HORVU.MOREX.r3.2HG0200560	0.210589	0.1781	0.0500021	0.080954	0.0532315	0.101729	0.0646837	0	0.0163578	0.0099465
WRKY	HORVU.MOREX.r3.4HG0380330	0.0647965	0.0593666	0.0500021	0.00899489	0.0621034	0.254322	0.150929	0.0120502	0	0.00248663
WRKY	HORVU.MOREX.r3.6HG0589290	0.251086	0.26715	0.275011	0.251857	0.159695	0.203458	0.0862449	0.0542259	0.0736101	0.0547058
WRKY	HORVU.MOREX.r3.3HG0268090	0.0161991	0	0	0.00899489	0.0177438	0	0.0431224	0.0060251	0.114505	0.0870319
WRKY	HORVU.MOREX.r3.1HG0082370	0	0	0.0500021	0.0539694	0.0266158	0	0.0862449	0	0.0408945	0
WRKY	HORVU.MOREX.r3.3HG0278140	0.00809956	0.0593666	0	0.00899489	0.0443596	0.0508644	0.215612	0.0361506	0.0081789	0.00248663
WRKY	HORVU.MOREX.r3.3HG0273250	0.591268	0.771766	1.00004	0.80954	1.0114	2.59408	1.35836	0.313305	0.466197	0.43516
WRKY	HORVU.MOREX.r3.1HG0090510	0.234887	0.1781	0.125005	0.413765	0.425852	0.152593	0.129367	0.0843514	0.155399	0.114385
WRKY	HORVU.MOREX.r3.2HG0123480	0.105294	0.148416	0.025001	0.00899489	0.00887192	0.0508644	0.0431224	0.0060251	0.0163578	0.00248663
WRKY	HORVU.MOREX.r3.1HG0071500	0.137693	0.0593666	0	0.00899489	0	0	0	0	0	0
WRKY	HORVU.MOREX.r3.5HG0484070	0.0971947	0.0593666	0.025001	0.0269847	0	0.0508644	0	0	0.0081789	0.00248663
WRKY	HORVU.MOREX.r3.5HG0511790	0.0161991	0	0.025001	0.0179898	0.00887192	0	0.0215612	0.0964016	0	0.00497325
WRKY	HORVU.MOREX.r3.1HG0092420	0.0485974	0	0.025001	0.00899489	0.00887192	0	0.0431224	0	0.0163578	0
WRKY	HORVU.MOREX.r3.2HG0161440	0.0971947	0.1781	0.150006	0.0269847	0.0354877	0	0.0215612	0.0060251	0	0.0099465
WRKY	HORVU.MOREX.r3.5HG0466860	0.0323982	0	0.025001	0.0179898	0.00887192	0	0.17249	0.0120502	0.0245367	0.00497325
WRKY	HORVU.MOREX.r3.5HG0474130	0.0323982	0.0593666	0.0500021	0.0539694	0.00887192	0.101729	0	0	0	0.00248663
WRKY	HORVU.MOREX.r3.4HG0352780	0.0404978	0.0890499	0.025001	0.0269847	0.0887192	0.0508644	0.0862449	0.156653	0.0163578	0.0323261
WRKY	HORVU.MOREX.r3.1HG0070890	0.0323982	0.0296833	0	0	0.0177438	0.152593	0	0.0060251	0	0
WRKY	HORVU.MOREX.r3.1HG0009360	0.275385	0.148416	0.325013	0.251857	0.18631	0.0508644	0.237173	0.325355	0.269904	0.375481
WRKY	HORVU.MOREX.r3.2HG0173040	0.947649	0.771766	0.97504	0.737581	0.470212	0.559508	0.689959	0.138577	0.474376	0.395374
WRKY	HORVU.MOREX.r3.6HG0568570	0.0323982	0	0	0.00899489	0.00887192	0.305186	0	0	0.0081789	0.039786
WRKY	HORVU.MOREX.r3.5HG0433910	0.17819	0.118733	0.200008	0.0719591	0.124207	0.305186	0.0862449	0.0421757	0.0736101	0.059679
WRKY	HORVU.MOREX.r3.5HG0448590	0.194389	0.118733	0.100004	0.107939	0.133079	0.0508644	0.0646837	0.0542259	0.14722	0.0671389
WRKY	HORVU.MOREX.r3.3HG0288940	0.0971947	0.118733	0.0750031	0.143918	0.150823	0.356051	0.150929	0.271129	0.229009	0.251149
WRKY	HORVU.MOREX.r3.3HG0251900	0	0.0296833	0	0	0	0	0.0431224	0	0.0081789	0.0149198
WRKY	HORVU.MOREX.r3.5HG0531040	0.00809956	0	0.0750031	0.00899489	0.00887192	0.101729	0.0215612	0	0.0081789	0.00248663
WRKY	HORVU.MOREX.r3.1HG0090470	0.0242987	0.0296833	0	0	0.0177438	0	0	0	0	0
WRKY	HORVU.MOREX.r3.1HG0080920	0	0.0296833	0.0500021	0	0.0266158	0	0	0.0060251	0	0
WRKY	HORVU.MOREX.r3.1HG0090520	0.0404978	0.0890499	0	0	0	0	0	0	0	0
WRKY	HORVU.MOREX.r3.7HG0710760	0.283485	0.326516	0.25001	0.224872	0.141951	0.254322	0.301857	0.241004	0.261725	0.310828
WRKY	HORVU.MOREX.r3.5HG0474120	0.0161991	0	0	0	0.0266158	0	0	0	0	0
WRKY	HORVU.MOREX.r3.2HG0207010	1.37693	0.890499	0.500021	1.12436	0.621034	0.661237	0.323418	0.397656	1.30044	1.03941
WRKY	HORVU.MOREX.r3.4HG0348270	0.0890952	0.0593666	0.100004	0.0629643	0.0798473	0.101729	0.0215612	0.0180753	0.0245367	0.0770854
WRKY	HORVU.MOREX.r3.7HG0712940	0	0.0296833	0	0.00899489	0.00887192	0	0	0.0060251	0.0081789	0
WRKY	HORVU.MOREX.r3.3HG0257400	0	0	0.025001	0	0	0	0	0	0	0.00497325
WRKY	HORVU.MOREX.r3.2HG0130890	0.461675	0.415566	0.625026	0.692607	0.550059	0.762966	0.560592	0.716987	0.52345	0.497325
WRKY	HORVU.MOREX.r3.3HG0238240	0	0	0	0	0.0177438	0	0.0431224	0	0	0
WRKY	HORVU.MOREX.r3.3HG0286660	0.00809956	0.0296833	0.0500021	0.0359796	0.00887192	0	0	0	0.0327156	0.00745988
WRKY	HORVU.MOREX.r3.7HG0677120	0.18629	0.0890499	0.150006	0.215877	0.248414	0.45778	0.237173	0.289205	0.188115	0.268556
WRKY	HORVU.MOREX.r3.2HG0158690	0.299684	0.0890499	0.0750031	0.197888	0.133079	0.101729	0.129367	0.0662761	0.318977	0.21385
WRKY	HORVU.MOREX.r3.7HG0720110	0.145792	0	0.200008	0.0719591	0.0354877	0.203458	0.237173	0.0482008	0.0981468	0.0721122
WRKY	HORVU.MOREX.r3.7HG0710560	0.0161991	0	0.025001	0.00899489	0.0266158	0	0.0215612	0.0843514	0.0163578	0.0223796
WRKY	HORVU.MOREX.r3.7HG0695480	0.299684	0.415566	0.450018	0.449745	0.319389	0.661237	0.366541	0.259079	0.482555	0.410293
WRKY	HORVU.MOREX.r3.2HG0096750	0	0	0	0	0.00887192	0	0	0.0060251	0	0
WRKY	HORVU.MOREX.r3.3HG0237200	0.00809956	0	0	0	0	0	0	0	0.0081789	0
WRKY	HORVU.MOREX.r3.5HG0464240	0	0	0	0	0.00887192	0.0508644	0	0	0	0
WRKY	HORVU.MOREX.r3.6HG0583730	0.210589	0.0593666	0.275011	0.152913	0.124207	0.101729	0.194051	0.228954	0.155399	0.156657
WRKY	HORVU.MOREX.r3.1HG0029360	0.0161991	0	0	0.00899489	0	0	0	0	0	0
WRKY	HORVU.MOREX.r3.6HG0606270	0	0	0	0	0	0	0.0215612	0.0120502	0.0081789	0.00248663
WRKY	HORVU.MOREX.r3.2HG0109310	0.00809956	0.0296833	0	0.00899489	0	0.0508644	0.0215612	0	0	0.00248663
WRKY	HORVU.MOREX.r3.3HG0328720	0.0242987	0.0296833	0	0	0	0	0.0215612	0	0	0.00248663
WRKY	HORVU.MOREX.r3.4HG0340900	0.170091	0.26715	0.325013	0.260852	0.292773	0.305186	0.215612	0.126527	0.163578	0.196443
WRKY	HORVU.MOREX.r3.1HG0070900	0.00809956	0.0296833	0	0	0	0	0	0	0	0.00248663
WRKY	HORVU.MOREX.r3.1HG0080940	0	0	0	0	0.00887192	0	0	0	0	0
WRKY	HORVU.MOREX.r3.1HG0090460	0.00809956	0	0	0	0	0	0	0	0	0
WRKY	HORVU.MOREX.r3.2HG0156680	0	0	0.025001	0	0.00887192	0	0	0	0.0081789	0.00248663
WRKY	HORVU.MOREX.r3.2HG0174700	0.00809956	0	0	0	0	0	0.0215612	0.0120502	0	0.00497325
WRKY	HORVU.MOREX.r3.3HG0273500	0	0	0	0.00899489	0	0	0	0	0	0
WRKY	HORVU.MOREX.r3.4HG0376920	0.105294	0	0.150006	0.080954	0.0709754	0.203458	0.107806	0.0421757	0.0736101	0.0770854
WRKY	HORVU.MOREX.r3.5HG0484040	0.00809956	0	0	0	0	0	0	0	0	0
WRKY	HORVU.MOREX.r3.5HG0484060	0	0	0	0	0	0	0	0	0.0081789	0
WRKY	HORVU.MOREX.r3.5HG0502370	0	0	0	0.00899489	0	0	0	0	0	0
WRKY	HORVU.MOREX.r3.6HG0607580	0	0	0	0	0	0	0	0.0060251	0	0
WRKY	HORVU.MOREX.r3.7HG0704930	0	0	0	0	0	0	0	0.0060251	0	0

### Sheet: DAP10
Values represent median-normalized average UMI counts
Gene name	Gene ID	Epidermis Average	Pericarp Average	Ventral Pericarp Average	Chlorenchyma Average	Flank VB Average	Vascular bundles Average	Nucellar projection Average	Transfer cells Average	Aleurone Average	Starchy endosperm Average
LOX	HORVU.MOREX.r3.5HG0509200	10.4141	8.9198	12.5541	2.1295	3.12707	1.15637	0.131954	0.110382	0.258564	0.117632
LOX	HORVU.MOREX.r3.6HG0573420	0.569522	0.533108	0.597813	1.75333	1.34291	0.142322	0.245058	0.0327057	0.266479	0.056015
LOX	HORVU.MOREX.r3.5HG0509210	3.57985	1.88538	1.6938	0.159394	0.115107	0.106741	0.0188506	0.00408821	0.0290225	0.0168045
LOX	HORVU.MOREX.r3.4HG0335800	2.31877	2.15844	2.01264	0.803345	1.09351	1.06741	0.735173	0.106293	0.385207	0.136303
LOX	HORVU.MOREX.r3.4HG0404940	0.284761	0.312063	0.637667	0.153018	0.249398	0.480336	0.0565518	0.0122646	0.013192	0.00373433
LOX	HORVU.MOREX.r3.2HG0171680	0.16272	0.0650131	0.239125	0.0573818	0.383689	0.426966	0.867127	0.102205	0.0184688	0.0186717
LOX	HORVU.MOREX.r3.4HG0335790	1.54584	1.28726	0.777156	0.2104	0.575534	2.22378	0.0565518	0.0286175	0.203157	0.128835
LOX	HORVU.MOREX.r3.7HG0675420	0	0.0650131	0.0597813	0.076509	0.0383689	0.0177902	0	0	0.013192	0.00373433
LOX	HORVU.MOREX.r3.2HG0172790	0.528841	0.74115	0.597813	0.618448	0.537165	0.444756	0.377012	0.895318	1.1266	1.18752
LOX	HORVU.MOREX.r3.7HG0679840	0	0	0	0.0191273	0.0575534	0.0533707	0.0754023	0	0.00527681	0.00186717
LOX	HORVU.MOREX.r3.2HG0206860	0.0406801	0.0130026	0.0398542	0.0191273	0.134291	0.0355805	0	0.00408821	0.0026384	0.00373433
LOX	HORVU.MOREX.r3.1HG0056730	0.0813602	0.0130026	0	0.00637575	0.0191845	0.071161	0	0	0.0026384	0
LOX	HORVU.MOREX.r3.2HG0122470	0.325441	0.221045	0.199271	0.235903	0.153476	0.142322	0.0942529	0.0367939	0.192604	0.121366
LOX	HORVU.MOREX.r3.5HG0490920	0	0	0	0	0	0	0	0.0163528	0	0
LOX	HORVU.MOREX.r3.6HG0614350	1.58652	1.85938	1.19563	0.656703	0.287767	0.284644	0.226207	0.151264	0.316609	0.532143
AOS	HORVU.MOREX.r3.4HG0394980	6.10202	6.4493	8.50887	2.12313	4.41243	2.52621	0.527816	0.0858524	0.184688	0.0802882
AOS	HORVU.MOREX.r3.5HG0513120	0.813602	0.572116	1.57424	0.127515	0.997593	3.07771	2.26207	0.0490585	0.0290225	0.0522807
AOS	HORVU.MOREX.r3.4HG0394970	0	0.0260053	0.179344	0.0637575	0.211029	0.071161	0	0	0.00791521	0.00186717
AOS	HORVU.MOREX.r3.6HG0579680	0	0.0260053	0.0199271	0.0127515	0.0191845	0.0177902	0	0.0327057	0.0105536	0.00186717
AOS	HORVU.MOREX.r3.6HG0542940	0	0.0780158	0.0199271	0.133891	0.0191845	0.0177902	0	0.0327057	0.200519	0.0970927
AOC	HORVU.MOREX.r3.6HG0619890	1.95265	1.4953	2.61045	0.758715	2.26377	3.55805	4.26023	0.310704	0.329801	0.220326
OPR	HORVU.MOREX.r3.7HG0726360	0.732242	0.598121	0.9565	0.293285	1.07433	2.544	2.16782	0.0735877	0.110813	0.056015
OPR	HORVU.MOREX.r3.2HG0170590	0.325441	0.364074	0.298906	0.599321	0.805748	0.142322	0.508966	1.70069	0.540873	0.177381
OPR	HORVU.MOREX.r3.2HG0170580	0.244081	0.234047	0.13949	0.2104	0.115107	0.071161	0.131954	0.0572349	0.11609	0.0466792
OPR	HORVU.MOREX.r3.7HG0747600	0.12204	0.130026	0.0398542	0.29966	0.0191845	0.0177902	0.0188506	0.0327057	0.0184688	0.022406
OPR	HORVU.MOREX.r3.2HG0099170	0	0.0260053	0.0398542	0.0382545	0	0	0	0	0.013192	0
OPR	HORVU.MOREX.r3.4HG0413740	0	0.0130026	0.0199271	0.0828848	0.0383689	0.0889512	0	0	0.0105536	0.0056015
OPR	HORVU.MOREX.r3.7HG0664240	0	0.0130026	0	0.00637575	0	0.0533707	0	0	0.00791521	0
OPR	HORVU.MOREX.r3.4HG0331730	0.772922	0.559113	0.458323	0.580194	0.633088	0.76498	0.999081	0.331145	0.49602	0.414511
OPR	HORVU.MOREX.r3.1HG0002280	0	0	0	0	0	0	0	0.0163528	0	0
ACX	HORVU.MOREX.r3.7HG0713160	0.772922	0.442089	0.657594	0.325163	0.326136	0.373595	0.131954	0.110382	0.105536	0.033609
ACX	HORVU.MOREX.r3.7HG0674860	0.488161	0.338068	0.518104	0.29966	0.422058	0.426966	0.772874	0.0327057	0.084429	0.0429448
ACX	HORVU.MOREX.r3.7HG0658050	0.0813602	0.143029	0.159417	0.184897	0.134291	0.106741	0.169655	0.020441	0.0184688	0.0130702
ACX	HORVU.MOREX.r3.1HG0025620	1.13904	1.13123	1.99271	0.803345	1.20862	1.76123	1.09333	0.584614	0.422145	0.337957
ACX	HORVU.MOREX.r3.1HG0030250	0	0.0130026	0.0398542	0	0	0.0355805	0	0.0122646	0.00791521	0
ACX	HORVU.MOREX.r3.2HG0125260	0	0	0	0.00637575	0	0	0	0.00408821	0.00791521	0.00933584
ACX	HORVU.MOREX.r3.7HG0634850	0.772922	0.637129	0.378615	0.286909	0.441243	0.480336	0.339311	0.167617	0.440614	0.425714
ACX	HORVU.MOREX.r3.5HG0499930	0	0	0	0	0	0	0	0	0.00527681	0
MFP	HORVU.MOREX.r3.3HG0294830	0.325441	0.351071	0.538031	0.274157	0.383689	0.587078	0.452414	0.118558	0.18205	0.113897
MFP	HORVU.MOREX.r3.6HG0563110	1.54584	1.89838	2.03256	1.45367	1.05515	1.60112	1.05563	0.645937	1.05536	0.935451
MFP	HORVU.MOREX.r3.6HG0559760	0.0406801	0	0	0	0	0	0	0.00408821	0.0026384	0.0056015
MFP	HORVU.MOREX.r3.5HG0493960	0	0	0.0199271	0.00637575	0	0	0	0.00817642	0.0026384	0.00746867
MFP	HORVU.MOREX.r3.1HG0023680	0	0.0390079	0.0199271	0.025503	0	0.0177902	0	0	0.0105536	0.00746867
MFP	HORVU.MOREX.r3.2HG0163390	0	0.0390079	0.0398542	0.051006	0	0	0.0188506	0.0245292	0.0422145	0.0280075
MFP	HORVU.MOREX.r3.3HG0231090	0.447481	0.4941	0.398542	0.612072	0.34532	0.426966	0.169655	0.372027	0.667516	0.502268
KAT	HORVU.MOREX.r3.3HG0219040	0.732242	0.572116	0.538031	0.701333	0.767379	0.74719	0.678621	0.494673	0.757222	0.79728
KAT	HORVU.MOREX.r3.6HG0629790	4.75957	4.16084	4.80243	3.40465	3.51076	4.46535	3.28	3.9165	2.96821	3.92105
KAT	HORVU.MOREX.r3.5HG0470030	2.03401	2.04141	1.71373	1.58756	1.45802	1.24532	0.867127	1.01796	1.60679	1.35743
KAT	HORVU.MOREX.r3.1HG0040000	1.30176	1.15723	1.21555	0.809721	0.613903	0.622658	0.96138	0.527379	0.74403	0.739398
KAT	HORVU.MOREX.r3.1HG0056690	0.0406801	0	0	0.00637575	0	0	0	0	0	0
COI1	HORVU.MOREX.r3.3HG0301480	0.732242	0.702142	0.259052	0.235903	0.191845	0.160112	0.32046	0.0122646	0.0422145	0.0130702
COI1	HORVU.MOREX.r3.1HG0074250	0.12204	0.195039	0.0797084	0.159394	0.230214	0.604868	0.490115	0.0531467	0.121367	0.0989599
COI1	HORVU.MOREX.r3.4HG0389550	0.0813602	0.0910184	0.239125	0.216776	0.115107	0.106741	0.245058	0.171705	0.216349	0.154975
JAZ	HORVU.MOREX.r3.5HG0479120	2.60353	1.80736	3.80607	1.93823	3.60668	4.9279	2.88414	0.351586	0.395761	0.252068
JAZ	HORVU.MOREX.r3.5HG0480600	0.528841	0.286058	1.73366	0.102012	1.22781	3.05992	0.414713	0.0245292	0.0237456	0.0354762
JAZ	HORVU.MOREX.r3.4HG0405240	0.569522	0.468095	0.836938	0.388921	0.90167	1.69007	0.433564	0.0694995	0.0712369	0.0504135
JAZ	HORVU.MOREX.r3.7HG0669320	0.0406801	0	0.13949	0.00637575	0.230214	0.338015	0.150805	0.00408821	0.0026384	0.00373433
JAZ	HORVU.MOREX.r3.7HG0669300	0.0406801	0.0780158	0.498177	0.051006	0.249398	0.569288	0.32046	0.0122646	0.0369377	0.0298747
JAZ	HORVU.MOREX.r3.7HG0669330	0.244081	0.195039	0.47825	0.0318788	0.326136	0.71161	0.245058	0.0122646	0.013192	0.0373433
JAZ	HORVU.MOREX.r3.2HG0163880	0.0406801	0.0780158	0.0398542	0.025503	0.0575534	0.0177902	0.207356	0	0.0026384	0
JAZ	HORVU.MOREX.r3.7HG0669360	0	0.0260053	0.0199271	0	0.0383689	0.160112	0.0188506	0.00408821	0	0.00186717
JAZ	HORVU.MOREX.r3.7HG0669290	0.0813602	0.0520105	0.0199271	0.00637575	0.0575534	0.071161	0.0565518	0	0.0026384	0.00186717
JAZ	HORVU.MOREX.r3.4HG0405230	0	0.0130026	0.0398542	0.0446303	0	0.106741	0.0565518	0	0.0316609	0.0392105
JAZ	HORVU.MOREX.r3.2HG0203510	1.70856	1.54731	2.25176	1.79159	3.68342	5.26591	5.27816	2.38343	1.68066	2.63831
JAZ	HORVU.MOREX.r3.7HG0669350	0	0	0.0398542	0	0.0191845	0.0177902	0	0.00408821	0	0.00186717
NINJA	HORVU.MOREX.r3.2HG0126880	0.284761	0.312063	0.338761	0.274157	0.402874	0.693819	0.282759	0.147175	0.23218	0.168045
NINJA	HORVU.MOREX.r3.1HG0086350	0.813602	0.598121	1.19563	0.459054	1.24699	2.06367	1.22529	0.711348	0.527681	0.530275
NINJA	HORVU.MOREX.r3.4HG0396620	0.12204	0.182037	0.338761	0.242279	0.709825	0.142322	0.452414	1.79881	0.387845	0.825288
NINJA	HORVU.MOREX.r3.4HG0396670	0.244081	0.208042	0.358688	0.184897	0.191845	0.444756	0.490115	0.15944	0.126643	0.177381
TPL	HORVU.MOREX.r3.3HG0314570	0.0406801	0.0650131	0.219198	0.051006	0.0959224	0.177902	0.113104	0.0735877	0.0342993	0.0354762
TPL	HORVU.MOREX.r3.3HG0253400	1.2204	1.14423	1.31519	1.33253	1.55394	1.88577	2.60138	1.81108	1.05009	1.0064
TPL	HORVU.MOREX.r3.6HG0540670	0.12204	0.24705	0.298906	0.4208	0.249398	0.622658	0.358161	0.310704	0.316609	0.42198
TPL	HORVU.MOREX.r3.2HG0152410	0.0813602	0.130026	0.0797084	0.0446303	0.0959224	0.124532	0.0565518	0.0694995	0.108175	0.0616165
TPL	HORVU.MOREX.r3.7HG0695720	0.772922	0.74115	0.836938	0.758715	0.786563	1.17416	0.754023	0.466056	0.999955	0.668446
TPL	HORVU.MOREX.r3.6HG0576280	0.0406801	0	0.0199271	0	0	0	0	0	0	0.00373433
TPL	HORVU.MOREX.r3.4HG0391150	2.64421	2.52251	2.39125	2.41641	2.41724	2.77528	1.99816	1.56987	2.82837	2.49454
TPL	HORVU.MOREX.r3.5HG0444240	0	0.0130026	0	0	0	0	0	0	0	0
MYC	HORVU.MOREX.r3.1HG0070540	0	0	0	0.00637575	0	0.0177902	0	0.00408821	0.013192	0.0130702
MYC	HORVU.MOREX.r3.4HG0407980	0.12204	0.0910184	0.219198	0.140267	0.115107	0.106741	0.207356	0.106293	0.11609	0.106429
MYB	HORVU.MOREX.r3.5HG0442330	0.284761	0.0780158	1.13584	0.0956363	2.11029	4.62546	0.904828	0.0694995	0.0237456	0.011203
MYB	HORVU.MOREX.r3.2HG0181840	0.488161	0.416084	1.75358	0.325163	1.82252	3.38015	2.09242	0.237116	0.113451	0.0541478
MYB	HORVU.MOREX.r3.3HG0330150	0.16272	0.130026	0.896719	0.414424	1.78416	2.20599	0.791725	0.0531467	0.0527681	0.0261403
MYB	HORVU.MOREX.r3.1HG0074280	0.366121	0.4941	1.13584	0.242279	1.07433	0.640449	1.16874	0.0940288	0.0474913	0.0242732
MYB	HORVU.MOREX.r3.5HG0500520	0.244081	0.0910184	0.318833	0.140267	0.613903	1.01404	0.659771	0.0694995	0.0501297	0.0149373
MYB	HORVU.MOREX.r3.2HG0121480	0.12204	0.0520105	0.0797084	0.0127515	0.191845	0.213483	1.4892	0.0327057	0.013192	0.00186717
MYB	HORVU.MOREX.r3.3HG0236690	0.0813602	0.0260053	0.199271	0.0318788	0.652272	0.853931	0.678621	0.020441	0.0026384	0.00746867
MYB	HORVU.MOREX.r3.3HG0316260	0.12204	0.0910184	0.119563	0.153018	0.306952	0.338015	0.999081	0.0163528	0.0527681	0.00933584
MYB	HORVU.MOREX.r3.1HG0009050	0	0.0130026	0.0996354	0	0.134291	1.54775	0.0377012	0.00817642	0	0.00373433
MYB	HORVU.MOREX.r3.3HG0284070	0.0813602	0.143029	0.0398542	0.363418	0.153476	0	0.301609	0.0122646	0.0633217	0.0130702
MYB	HORVU.MOREX.r3.2HG0122400	0.447481	0.416084	0.438396	0.4208	0.0767379	0	0	0.0367939	0.255925	0.044812
MYB	HORVU.MOREX.r3.3HG0228140	0.366121	0.24705	0.637667	0.286909	0.55635	2.08146	0.697472	0.0367939	0.134559	0.0765539
MYB	HORVU.MOREX.r3.3HG0301430	0.0813602	0.0520105	0.179344	0.076509	0.306952	0.373595	0.0377012	0.00408821	0.0158304	0.00186717
MYB	HORVU.MOREX.r3.3HG0256690	0	0.0130026	0.119563	0.0446303	0.115107	0.0177902	0.0754023	0.466056	0.0422145	0.0298747
MYB	HORVU.MOREX.r3.5HG0443240	0	0.0130026	0.0797084	0.0382545	0.134291	0.249063	0.377012	0.0122646	0.0026384	0.00186717
MYB	HORVU.MOREX.r3.3HG0298680	0.0813602	0.104021	0.378615	0.140267	0.0575534	0.0355805	0.0377012	0.00817642	0.0184688	0.00373433
MYB	HORVU.MOREX.r3.4HG0347760	0.0813602	0.0520105	0.0996354	0.0191273	0.134291	0.355805	0.377012	0.0163528	0.00791521	0.00373433
MYB	HORVU.MOREX.r3.5HG0441760	0.366121	0.143029	0.278979	0.388921	0.479612	0.231273	0.131954	0.0163528	0.147751	0.0504135
MYB	HORVU.MOREX.r3.1HG0069670	0.203401	0.273055	0.47825	0.280533	0.537165	0.640449	0.508966	0.171705	0.153027	0.0821554
MYB	HORVU.MOREX.r3.1HG0084760	0.0406801	0	0.0797084	0	0.0959224	0.177902	0.490115	0.00817642	0	0
MYB	HORVU.MOREX.r3.1HG0018590	0.0406801	0.0520105	0.159417	0.0318788	0.191845	0.338015	0.113104	0.00817642	0.013192	0.00373433
MYB	HORVU.MOREX.r3.1HG0075320	0	0.0390079	0.0996354	0.025503	0.17266	0.302434	0.188506	0	0.0158304	0.00373433
MYB	HORVU.MOREX.r3.7HG0656270	0.16272	0.182037	0.0797084	0.223151	0.134291	0.0177902	0.0565518	0.286175	0.435337	0.597493
MYB	HORVU.MOREX.r3.3HG0268620	0.569522	0.572116	0.47825	0.522812	0.537165	0.71161	0.508966	0.151264	0.377292	0.158709
MYB	HORVU.MOREX.r3.1HG0079760	0.0406801	0.0130026	0.199271	0.0382545	0.17266	0.231273	0.131954	0.00408821	0	0.00186717
MYB	HORVU.MOREX.r3.3HG0280840	0	0	0.0398542	0	0.115107	0.106741	0.301609	0.00408821	0	0
MYB	HORVU.MOREX.r3.1HG0057970	0.203401	0.24705	0.438396	0.274157	0.383689	0.978463	0.622069	0.249381	0.203157	0.149373
MYB	HORVU.MOREX.r3.3HG0282680	0.12204	0.0390079	0.119563	0.0191273	0.287767	0.266854	0.565518	0.0122646	0.0026384	0.0186717
MYB	HORVU.MOREX.r3.7HG0711530	0	0.0520105	0	0.0573818	0.0383689	0	0.0188506	0	0.00527681	0
MYB	HORVU.MOREX.r3.4HG0405580	0.894962	0.689139	0.47825	1.35804	0.383689	0.071161	0.131954	1.35729	2.38776	2.26487
MYB	HORVU.MOREX.r3.5HG0484320	0.12204	0.0650131	0.0199271	0.0191273	0	0	0	0.00408821	0.0105536	0
MYB	HORVU.MOREX.r3.7HG0746530	0.0406801	0.117024	0.0996354	0.0127515	0.0767379	0.106741	0.0942529	0.216675	0.0342993	0.0410777
MYB	HORVU.MOREX.r3.1HG0079750	0.0406801	0.0910184	0.0797084	0.0318788	0.0383689	0	0.0188506	0	0.0105536	0.00373433
MYB	HORVU.MOREX.r3.1HG0053520	0.366121	0.403081	0.438396	0.261406	0.652272	1.22753	0.565518	0.335233	0.245372	0.235263
MYB	HORVU.MOREX.r3.4HG0353430	0.0406801	0.0650131	0.13949	0.0127515	0.0191845	0	0.0377012	0	0	0.00186717
MYB	HORVU.MOREX.r3.7HG0687560	0	0	0	0.00637575	0	0	0	0	0.0026384	0.011203
MYB	HORVU.MOREX.r3.3HG0274520	0	0	0.119563	0	0.0191845	0.0533707	0.0377012	0	0	0
MYB	HORVU.MOREX.r3.6HG0606010	0	0.0260053	0.0597813	0.00637575	0.0191845	0.160112	0	0	0	0.00186717
MYB	HORVU.MOREX.r3.3HG0283970	0.0813602	0.0260053	0.0597813	0.0318788	0.0575534	0.106741	0.0377012	0.0490585	0.0342993	0.0205388
MYB	HORVU.MOREX.r3.2HG0184080	0	0	0	0.00637575	0	0	0	0.00817642	0.00527681	0.0149373
MYB	HORVU.MOREX.r3.6HG0598590	0	0.0780158	0.0199271	0.0318788	0.0575534	0.0177902	0.0942529	0.143087	0.0527681	0.110163
MYB	HORVU.MOREX.r3.3HG0236520	0	0.0390079	0.0597813	0.0382545	0.0959224	0.0177902	0	0	0	0.00373433
MYB	HORVU.MOREX.r3.6HG0575580	0.244081	0.182037	0.13949	0.0892606	0.115107	0.160112	0	0.0122646	0.0211072	0.0317418
MYB	HORVU.MOREX.r3.7HG0726850	0	0	0.0199271	0.0191273	0.0383689	0	0.0188506	0	0.0026384	0
MYB	HORVU.MOREX.r3.7HG0746520	0.16272	0.0260053	0.0797084	0.0318788	0	0	0.0188506	0	0.00791521	0.00373433
MYB	HORVU.MOREX.r3.1HG0069820	0.16272	0.234047	0.13949	0.0956363	0.0959224	0.177902	0.188506	0.0654113	0.124005	0.078421
MYB	HORVU.MOREX.r3.5HG0513490	0	0	0.0199271	0	0.0383689	0.0177902	0.0565518	0	0	0
MYB	HORVU.MOREX.r3.3HG0300210	0.0406801	0.0260053	0.0797084	0.0573818	0.115107	0.0177902	0.0565518	0.0572349	0.0501297	0.0317418
MYB	HORVU.MOREX.r3.2HG0203670	0	0	0	0	0	0.0177902	0	0.00817642	0	0.00933584
MYB	HORVU.MOREX.r3.2HG0197540	0	0	0.0199271	0	0.0575534	0.0355805	0.0377012	0.00408821	0	0.00186717
MYB	HORVU.MOREX.r3.3HG0296070	0.12204	0.29906	0.298906	0.318788	0.230214	0.106741	0.0942529	0.306616	0.337716	0.36223
MYB	HORVU.MOREX.r3.4HG0359060	0.0406801	0	0	0.00637575	0	0.0533707	0	0	0.0026384	0
MYB	HORVU.MOREX.r3.5HG0455320	0.0406801	0.0130026	0	0.00637575	0	0	0.0188506	0.0163528	0.0026384	0.00186717
MYB	HORVU.MOREX.r3.6HG0566060	0	0	0	0	0	0	0	0	0	0.00186717
MYB	HORVU.MOREX.r3.2HG0184130	0	0	0	0	0	0.0177902	0.0942529	0.0327057	0.0026384	0.0205388
MYB	HORVU.MOREX.r3.6HG0584060	0.12204	0.0650131	0.119563	0.0828848	0.0767379	0.160112	0.0754023	0.0490585	0.13192	0.117632
MYB	HORVU.MOREX.r3.5HG0428450	0.610202	0.520105	0.577886	0.745963	0.537165	0.853931	0.546667	0.421085	0.783606	0.715125
MYB	HORVU.MOREX.r3.4HG0346020	0	0	0	0	0	0	0.0188506	0	0	0.00186717
MYB	HORVU.MOREX.r3.5HG0463340	0	0.0130026	0	0.00637575	0.0191845	0	0	0	0	0
MYB	HORVU.MOREX.r3.3HG0301540	0.203401	0.169034	0.318833	0.172145	0.249398	0.338015	0.150805	0.253469	0.124005	0.168045
MYB	HORVU.MOREX.r3.2HG0185070	0.0406801	0.0520105	0.239125	0.0573818	0	0.0177902	0.0565518	0.077676	0.0422145	0.0504135
MYB	HORVU.MOREX.r3.1HG0074910	0	0	0	0.00637575	0.0383689	0.0177902	0.0188506	0.0327057	0.00527681	0.0168045
MYB	HORVU.MOREX.r3.1HG0043220	0	0	0	0.00637575	0	0	0	0.00817642	0.0026384	0.0056015
MYB	HORVU.MOREX.r3.7HG0662710	0	0	0	0	0	0	0	0.0122646	0.0026384	0.0056015
MYB	HORVU.MOREX.r3.5HG0494820	0.0406801	0.0780158	0.0996354	0.102012	0.0575534	0.0355805	0	0.0449703	0.13192	0.0765539
MYB	HORVU.MOREX.r3.1HG0054480	0	0.0130026	0	0.00637575	0	0	0	0	0.0105536	0.0056015
MYB	HORVU.MOREX.r3.2HG0180530	0	0	0	0	0.0191845	0	0	0	0	0
MYB	HORVU.MOREX.r3.2HG0187690	0	0	0	0	0	0.0177902	0	0	0	0
MYB	HORVU.MOREX.r3.3HG0264850	0	0.0130026	0	0.00637575	0	0	0	0.00817642	0.026384	0.011203
MYB	HORVU.MOREX.r3.3HG0301880	0	0.0130026	0.0398542	0.025503	0	0	0.0188506	0.0163528	0.0342993	0.0242732
MYB	HORVU.MOREX.r3.4HG0358770	0	0	0	0	0	0.0355805	0	0	0	0
MYB	HORVU.MOREX.r3.4HG0383040	0	0	0	0.00637575	0	0	0	0	0.0026384	0.00186717
MYB	HORVU.MOREX.r3.4HG0384180	0	0	0.0199271	0	0	0	0	0	0	0
MYB	HORVU.MOREX.r3.5HG0447760	0	0	0	0	0.0191845	0	0	0	0	0
MYB	HORVU.MOREX.r3.5HG0498910	0	0	0	0	0.0191845	0	0.0188506	0	0	0
MYB	HORVU.MOREX.r3.7HG0670160	0.0406801	0	0	0.0127515	0	0	0	0	0.00527681	0.00186717
MYB	HORVU.MOREX.r3.7HG0701420	0.12204	0.0650131	0.0597813	0.108388	0.0575534	0.071161	0.113104	0.0858524	0.0897058	0.089624
MYB	HORVU.MOREX.r3.7HG0719850	0	0	0	0.00637575	0	0	0	0	0.0026384	0
WRKY	HORVU.MOREX.r3.2HG0207010	1.87128	1.4823	0.876792	1.59394	0.709825	0.658239	0.263908	0.0694995	1.72552	0.246466
WRKY	HORVU.MOREX.r3.6HG0568570	0.813602	0.312063	0.498177	0.0318788	0.287767	0.942883	0.113104	0.0122646	0.00527681	0.00746867
WRKY	HORVU.MOREX.r3.2HG0192860	0.935642	0.429087	0.199271	0.235903	0.0959224	0.106741	0.150805	0.38838	0.0870674	0.0354762
WRKY	HORVU.MOREX.r3.3HG0278140	0.0813602	0.0520105	0.0597813	0.0446303	0.230214	0.142322	0.358161	0.0694995	0.0158304	0.00373433
WRKY	HORVU.MOREX.r3.4HG0352780	0.12204	0.0520105	0.159417	0.0701333	0.0575534	0.071161	0.207356	0.633672	0.0290225	0.0485463
WRKY	HORVU.MOREX.r3.2HG0200560	0.244081	0.507102	0.0996354	0.127515	0.0383689	0.0177902	0.150805	0	0.0211072	0.00933584
WRKY	HORVU.MOREX.r3.4HG0380330	0.12204	0.143029	0.0797084	0.025503	0.191845	0.426966	0.169655	0.00408821	0.00527681	0.0056015
WRKY	HORVU.MOREX.r3.1HG0090510	0.16272	0.0910184	0.119563	0.484557	0.326136	0.124532	0.0377012	0.0245292	0.113451	0.0466792
WRKY	HORVU.MOREX.r3.7HG0746050	0	0.0260053	0	0.0127515	0	0	0	0.00817642	0.0211072	0.056015
WRKY	HORVU.MOREX.r3.2HG0128680	0.447481	0.650131	0.976427	0.293285	0.402874	0.569288	0.226207	0.167617	0.0765137	0.104561
WRKY	HORVU.MOREX.r3.2HG0123480	0.203401	0.260053	0.0797084	0.0637575	0	0.0177902	0	0.00408821	0.00527681	0.00186717
WRKY	HORVU.MOREX.r3.5HG0511790	0.0406801	0.0910184	0.0597813	0.0127515	0.0575534	0	0.131954	0.269822	0.0026384	0.0242732
WRKY	HORVU.MOREX.r3.2HG0173040	1.26108	1.04021	0.876792	0.956363	0.786563	1.01404	0.754023	0.163528	0.488105	0.311817
WRKY	HORVU.MOREX.r3.1HG0029360	0	0	0.0199271	0.00637575	0.0575534	0	0.131954	0.0408821	0	0
WRKY	HORVU.MOREX.r3.5HG0466860	0	0.0260053	0.0597813	0.0446303	0.0767379	0.0533707	0.188506	0	0.0158304	0.00373433
WRKY	HORVU.MOREX.r3.2HG0096750	0	0	0	0.00637575	0.0191845	0	0.0377012	0.0940288	0	0.00186717
WRKY	HORVU.MOREX.r3.5HG0433910	0.12204	0.234047	0.239125	0.216776	0.0767379	0.106741	0.131954	0.0286175	0.0817905	0.044812
WRKY	HORVU.MOREX.r3.2HG0158690	0.610202	0.442089	0.219198	0.331539	0.191845	0.0355805	0.131954	0.155352	0.290225	0.130702
WRKY	HORVU.MOREX.r3.5HG0509460	0.203401	0.0650131	0.318833	0.114764	0.17266	0.106741	0.150805	1.06293	0.126643	0.186717
WRKY	HORVU.MOREX.r3.3HG0304380	0.203401	0.24705	0.0597813	0.0191273	0	0	0.0188506	0.00408821	0	0.00373433
WRKY	HORVU.MOREX.r3.3HG0273250	1.017	0.871176	1.71373	1.01374	1.91845	4.26966	1.80966	0.486497	0.538235	0.590025
WRKY	HORVU.MOREX.r3.7HG0712940	0	0.0130026	0.0199271	0.0382545	0.0575534	0.0355805	0.0565518	0.00817642	0.00791521	0.00186717
WRKY	HORVU.MOREX.r3.7HG0710560	0.0406801	0.0130026	0.0199271	0.0382545	0.0767379	0	0.0565518	0.20441	0.0158304	0.0261403
WRKY	HORVU.MOREX.r3.7HG0743270	0	0	0.0398542	0	0.0575534	0.142322	0	0	0	0
WRKY	HORVU.MOREX.r3.1HG0092420	0.0813602	0.104021	0.0199271	0.0127515	0	0	0.0377012	0	0	0
WRKY	HORVU.MOREX.r3.1HG0082370	0.0406801	0.0130026	0	0.0191273	0.0383689	0.0533707	0.0754023	0.00408821	0.0026384	0.00186717
WRKY	HORVU.MOREX.r3.4HG0340900	0.447481	0.338068	0.159417	0.274157	0.153476	0.302434	0.169655	0.216675	0.208434	0.141905
WRKY	HORVU.MOREX.r3.2HG0161440	0.12204	0.0780158	0.119563	0.0637575	0.0191845	0.0889512	0.0188506	0	0.00791521	0.00933584
WRKY	HORVU.MOREX.r3.5HG0531040	0	0.0390079	0	0.025503	0	0.0355805	0.0188506	0	0	0
WRKY	HORVU.MOREX.r3.6HG0583730	0.244081	0.195039	0.259052	0.153018	0.230214	0.338015	0.245058	0.216675	0.163581	0.126967
WRKY	HORVU.MOREX.r3.5HG0489860	0.0813602	0.169034	0.179344	0.242279	0.115107	0.142322	0.0942529	0.20441	0.229541	0.280075
WRKY	HORVU.MOREX.r3.5HG0484070	0	0.0910184	0.0199271	0.0382545	0.0191845	0	0	0	0.0026384	0.00373433
WRKY	HORVU.MOREX.r3.6HG0606270	0	0	0	0	0.0191845	0	0.0188506	0.0490585	0	0.00373433
WRKY	HORVU.MOREX.r3.3HG0286660	0	0.0130026	0	0.00637575	0	0	0.0188506	0	0.0211072	0.00186717
WRKY	HORVU.MOREX.r3.5HG0448590	0.16272	0.143029	0.119563	0.140267	0.0383689	0.0889512	0.131954	0.11447	0.084429	0.0709524
WRKY	HORVU.MOREX.r3.4HG0376920	0.12204	0.0780158	0.159417	0.114764	0.115107	0.124532	0.188506	0.0694995	0.097621	0.0690852
WRKY	HORVU.MOREX.r3.7HG0677120	0.244081	0.195039	0.278979	0.216776	0.211029	0.355805	0.282759	0.220763	0.218988	0.171779
WRKY	HORVU.MOREX.r3.7HG0743280	0	0.0130026	0	0	0	0.071161	0	0	0	0
WRKY	HORVU.MOREX.r3.5HG0474130	0	0	0.0199271	0.0127515	0.0191845	0	0	0	0.0026384	0
WRKY	HORVU.MOREX.r3.1HG0080920	0.12204	0.0780158	0.0398542	0	0	0.0177902	0.0188506	0.00817642	0.0026384	0.0056015
WRKY	HORVU.MOREX.r3.4HG0348270	0.12204	0.0390079	0.0597813	0.0701333	0.0575534	0.177902	0.0565518	0.0490585	0.0527681	0.0410777
WRKY	HORVU.MOREX.r3.5HG0514590	0	0	0	0	0	0.0177902	0	0	0	0.00373433
WRKY	HORVU.MOREX.r3.2HG0109310	0	0.0130026	0.0199271	0.0318788	0	0.0177902	0	0.00408821	0.00527681	0.00373433
WRKY	HORVU.MOREX.r3.1HG0088760	0	0	0	0	0	0	0	0.0163528	0	0
WRKY	HORVU.MOREX.r3.3HG0268090	0	0.0260053	0	0.025503	0	0	0	0	0.0184688	0.0056015
WRKY	HORVU.MOREX.r3.3HG0251900	0	0.0390079	0.0199271	0.00637575	0	0	0	0	0.00791521	0.00186717
WRKY	HORVU.MOREX.r3.5HG0464240	0	0.0130026	0.0199271	0.0127515	0	0	0	0	0	0
WRKY	HORVU.MOREX.r3.1HG0090520	0	0.0650131	0	0	0	0	0	0	0	0
WRKY	HORVU.MOREX.r3.3HG0288940	0.284761	0.182037	0.199271	0.159394	0.115107	0.195693	0.0942529	0.220763	0.226903	0.168045
WRKY	HORVU.MOREX.r3.1HG0090470	0	0.0650131	0	0	0	0	0	0	0.0026384	0.00186717
WRKY	HORVU.MOREX.r3.2HG0130890	0.772922	0.936189	0.697448	0.663078	0.594719	0.71161	0.735173	0.77676	0.604195	0.780476
WRKY	HORVU.MOREX.r3.7HG0720110	0.203401	0.143029	0.159417	0.159394	0.0959224	0.0533707	0.0942529	0.102205	0.0923442	0.089624
WRKY	HORVU.MOREX.r3.7HG0710760	0.650882	0.390079	0.398542	0.433551	0.249398	0.622658	0.471265	0.314792	0.411591	0.352895
WRKY	HORVU.MOREX.r3.2HG0156680	0.0406801	0	0	0.0127515	0	0	0	0.0122646	0.0026384	0.00186717
WRKY	HORVU.MOREX.r3.2HG0185550	0	0	0	0.00637575	0	0	0	0	0	0.00186717
WRKY	HORVU.MOREX.r3.3HG0273500	0	0	0	0	0	0	0	0.00408821	0.00527681	0
WRKY	HORVU.MOREX.r3.6HG0589290	0.203401	0.507102	0.358688	0.325163	0.383689	0.284644	0.113104	0.0613231	0.311332	0.291278
WRKY	HORVU.MOREX.r3.7HG0695480	0.325441	0.520105	0.538031	0.414424	0.364505	0.302434	0.433564	0.31888	0.440614	0.364098
WRKY	HORVU.MOREX.r3.1HG0009360	0.12204	0.24705	0.199271	0.25503	0.17266	0.338015	0.339311	0.22894	0.321885	0.295012
WRKY	HORVU.MOREX.r3.2HG0174700	0	0.0260053	0.0199271	0.025503	0.0191845	0.0177902	0.0188506	0.00817642	0.0369377	0.0280075
WRKY	HORVU.MOREX.r3.3HG0238240	0	0	0.0199271	0.00637575	0.0191845	0.0355805	0	0	0	0.00186717
WRKY	HORVU.MOREX.r3.1HG0071500	0	0.0520105	0	0.00637575	0	0	0	0	0	0.00186717
WRKY	HORVU.MOREX.r3.1HG0070890	0	0	0	0	0	0	0.0377012	0	0	0
WRKY	HORVU.MOREX.r3.1HG0070900	0.0406801	0	0	0	0	0	0	0	0	0
WRKY	HORVU.MOREX.r3.1HG0070910	0	0	0	0	0	0	0	0	0.0026384	0
WRKY	HORVU.MOREX.r3.1HG0080940	0	0	0	0	0.0191845	0	0	0	0	0
WRKY	HORVU.MOREX.r3.3HG0237200	0	0	0	0.025503	0	0	0	0	0	0.00186717
WRKY	HORVU.MOREX.r3.3HG0273660	0	0	0	0	0	0	0	0.00817642	0	0
WRKY	HORVU.MOREX.r3.3HG0302500	0	0.0130026	0	0	0	0	0	0	0	0
WRKY	HORVU.MOREX.r3.3HG0328720	0	0	0.0199271	0	0	0	0	0.00408821	0.00527681	0.00186717
WRKY	HORVU.MOREX.r3.5HG0434270	0	0	0	0	0	0	0	0	0.0026384	0
WRKY	HORVU.MOREX.r3.5HG0474120	0	0	0.0199271	0	0.0191845	0	0	0	0	0
WRKY	HORVU.MOREX.r3.5HG0484040	0.0406801	0.0130026	0	0	0	0	0	0	0	0
WRKY	HORVU.MOREX.r3.6HG0607580	0	0	0	0	0	0.0177902	0	0.00408821	0	0
WRKY	HORVU.MOREX.r3.7HG0704930	0	0	0	0	0	0	0	0.00408821	0	0
WRKY	HORVU.MOREX.r3.7HG0748130	0	0	0	0.00637575	0.0191845	0	0	0	0	0
